# High life history diversity within a single genus of phytoplankton viruses

**DOI:** 10.1101/2022.03.13.484168

**Authors:** Eva J.P. Lievens, Irina V. Agarkova, David D. Dunigan, James L. Van Etten, Lutz Becks

## Abstract

Phytoplankton viruses are key players in aquatic ecosystems, where they control algal populations and affect nutrient flow. The ecological impact and evolution of these viruses can be understood by studying their life history traits, but very little is known about the life history diversity of related viruses. We quantified the life cycle of 34 strains in the genus *Chlorovirus*, which infects freshwater green algae. All chloroviral life history traits varied 5-to 75-fold across strains, in some cases rivaling the known trait range for all phytoplankton viruses. The trait variation affected viral growth rates but was not detectably constrained by life history trade-offs. This study represents the most in-depth characterization of algal viruses to date and raises the question whether all phytoplankton virus genera are equally diverse.
