## supporting methods for "High life history diversity within a single genus of phytoplankton viruses"

### Sheet: adsorption
1. Used data from Edwards et al. 2020, removing viruses infecting heterotrophic bacteria and Cafeteria roenbergensis. For all papers, confirmed that the value reported was the adsorption constant.
2a. Searched Web of Science on 14.5.2024. [32 results]
	operator	fields	terms
		year	2020-present
	AND	all fields	phytoplankton* OR alga* OR cyanobacter*
	AND	all fields	virus* OR phage* OR bacteriophage* OR cyanophage*
	AND	all fields	adsorb* OR adsorption
2b. Read titles & abstracts to identify likely papers.
2c. Read papers & extracted information if possible.
reference	doi	virus	virus type	host	host type	adsorption constant (ml/min)	notes
Goldstein et al. 1967, Virology	https://doi.org/10.1016/0042-6822(67)90036-0	LPP-1	dsDNA	Plectonema boryanum	cyanobacterium	4.8e-10	From Edwards et al. 2020, Table S2.
Adolph & Haselkorn 1972, Virology	https://doi.org/10.1016/0042-6822(72)90272-3	N-1	dsDNA	Nostoc muscorum	cyanobacterium	2.5e-09	From Edwards et al. 2020, Table S2. Checked paper to confirm that the reported value is the adsorption constant. Used average of the measured adsorption constants.
Cottrell & Suttle 1995, Limnol Oceanogr	http://dx.doi.org/10.4319/lo.1995.40.4.0730	MpV-SP1	dsDNA	Micromonas pusilla	green alga	1.38e-09	From Edwards et al. 2020, Table S2. Used only the value for the susceptible strain.
Yau et al. 2018, Viruses	https://doi.org/10.3390%2Fv10080441	OtV5	dsDNA	Ostreococcus tauri	green alga	3.1e-11	From Edwards et al. 2020, Table S2 (reference corrected).
Wilson et al. 1996, J Phycol	https://doi.org/10.1111/j.0022-3646.1996.00506.x	S-PM2	dsDNA	Synechococcus WH7803	cyanobacterium	6.06e-09	From Edwards et al. 2020, Table S2 (reference corrected). Used only the nutrient-replete value.
Tarutani et al. 2006	https://doi.org/10.3354/ame042209	HaV01	dsDNA	Heterosigma akashiwo H93616	other eukaryote	5.4e-08	From Edwards et al. 2020, Table S2 (reference corrected). Extended this entry to include all of the viruses measured in this paper (when infecting susceptible strains).
Tarutani et al. 2006	https://doi.org/10.3354/ame042209	HaV01	dsDNA	Heterosigma akashiwo H98518-4	other eukaryote	4.8e-08	From Edwards et al. 2020, Table S2 (reference corrected). Extended this entry to include all of the viruses measured in this paper (when infecting susceptible strains).
Tarutani et al. 2006	https://doi.org/10.3354/ame042209	HaV53	dsDNA	Heterosigma akashiwo H93616	other eukaryote	5.4e-08	From Edwards et al. 2020, Table S2 (reference corrected). Extended this entry to include all of the viruses measured in this paper (when infecting susceptible strains).
Tarutani et al. 2006	https://doi.org/10.3354/ame042209	HaV53	dsDNA	Heterosigma akashiwo H94608	other eukaryote	4e-08	From Edwards et al. 2020, Table S2 (reference corrected). Extended this entry to include all of the viruses measured in this paper (when infecting susceptible strains).
Van Etten et al. 1983, Viruses	https://doi.org/10.1016/0042-6822(83)90466-x	PBCV-1	dsDNA	Chlorella variabilis	green alga	4.8e-09	From Edwards et al. 2020, Table S2 (reference corrected). Used only the value for light conditions. Updated the species name.
Brown & Bidle 2014, Virology	https://doi.org/10.1016/j.virol.2014.07.023	AaV	dsDNA	Aureococcus anophagefferens	other eukaryote	5.82e-10	From Edwards et al. 2020, Table S2. Used only the value for the susceptible strain.
Jefferson 2004, University of Plymouth		EhV-99B1	dsDNA	Emiliania huxleyi	other eukaryote	1.64e-08	From Edwards et al. 2020, Table S2. Could not find the original reference.
Schvarcz et al. in prep		FloGV	dsDNA	Florenciella	other eukaryote	4.1e-08	From Edwards et al. 2020, Table S2. Could not find the published reference.
Safferman et al. 1972, Virology	https://doi.org/10.1016/0042-6822(72)90243-7	AS-1	dsDNA	Synechococcus cedrorum	cyanobacterium	5.42e-11	From Edwards et al. 2020, Table S2 (reference corrected).
Suttle & Chan 1993, Mar Ecol Prog Ser	https://www.int-res.com/articles/meps/92/m092p099.pdf	S-BBS1	dsDNA	Synechococcus	cyanobacterium	3.94e-09	From Edwards et al. 2020, Table S2 (reference corrected). Paper does not seem to have a doi, so the column 'doi' is actually the URL of the pdf.
Stoddard et al. 2007, Appl Environ Microbiol	https://doi.org/10.1128%2FAEM.00356-07	S-RIM1	dsDNA	Synechococcus WH7803	cyanobacterium	5e-10	From Edwards et al. 2020, Table S2 (reference corrected). Extended this entry to include all of the viruses measured in this paper (when infecting ancestral strains, not resistant strains).
Stoddard et al. 2007, Appl Environ Microbiol	https://doi.org/10.1128%2FAEM.00356-07	S-RIM3	dsDNA	Synechococcus WH8018	cyanobacterium	2.3e-10	From Edwards et al. 2020, Table S2 (reference corrected). Extended this entry to include all of the viruses measured in this paper (when infecting ancestral strains, not resistant strains).
Stoddard et al. 2007, Appl Environ Microbiol	https://doi.org/10.1128%2FAEM.00356-07	S-RIM3	dsDNA	Synechococcus WH8018	cyanobacterium	5.3e-10	From Edwards et al. 2020, Table S2 (reference corrected). Extended this entry to include all of the viruses measured in this paper (when infecting ancestral strains, not resistant strains).
Stoddard et al. 2007, Appl Environ Microbiol	https://doi.org/10.1128%2FAEM.00356-07	S-RIM3	dsDNA	Synechococcus WH8101	cyanobacterium	7e-10	From Edwards et al. 2020, Table S2 (reference corrected). Extended this entry to include all of the viruses measured in this paper (when infecting ancestral strains, not resistant strains).
Stoddard et al. 2007, Appl Environ Microbiol	https://doi.org/10.1128%2FAEM.00356-07	S-RIM3	dsDNA	Synechococcus WH8101	cyanobacterium	7e-10	From Edwards et al. 2020, Table S2 (reference corrected). Extended this entry to include all of the viruses measured in this paper (when infecting ancestral strains, not resistant strains).
Stoddard et al. 2007, Appl Environ Microbiol	https://doi.org/10.1128%2FAEM.00356-07	S-RIM6	dsDNA	Synechococcus WH7803	cyanobacterium	3e-10	From Edwards et al. 2020, Table S2 (reference corrected). Extended this entry to include all of the viruses measured in this paper (when infecting ancestral strains, not resistant strains).
Stoddard et al. 2007, Appl Environ Microbiol	https://doi.org/10.1128%2FAEM.00356-07	S-RIM6	dsDNA	Synechococcus WH8018	cyanobacterium	4.3e-10	From Edwards et al. 2020, Table S2 (reference corrected). Extended this entry to include all of the viruses measured in this paper (when infecting ancestral strains, not resistant strains).
Stoddard et al. 2007, Appl Environ Microbiol	https://doi.org/10.1128%2FAEM.00356-07	S-RIM7	dsDNA	Synechococcus WH7803	cyanobacterium	8.2e-10	From Edwards et al. 2020, Table S2 (reference corrected). Extended this entry to include all of the viruses measured in this paper (when infecting ancestral strains, not resistant strains).
Stoddard et al. 2007, Appl Environ Microbiol	https://doi.org/10.1128%2FAEM.00356-07	S-RIM7	dsDNA	Synechococcus WH8012	cyanobacterium	9.5e-10	From Edwards et al. 2020, Table S2 (reference corrected). Extended this entry to include all of the viruses measured in this paper (when infecting ancestral strains, not resistant strains).
Stoddard et al. 2007, Appl Environ Microbiol	https://doi.org/10.1128%2FAEM.00356-07	S-RIM8	dsDNA	Synechococcus WH7803	cyanobacterium	4.2e-10	From Edwards et al. 2020, Table S2 (reference corrected). Extended this entry to include all of the viruses measured in this paper (when infecting ancestral strains, not resistant strains).
Anam & Ahn 2024, Sci Total Environ	https://doi.org/10.1016/j.scitotenv.2024.170327	MDM-1		Microcystis aeruginosa	cyanobacterium	9.2e-08	Used only the value for non-pretreated conditions. Extracted data & calculated adsorption constant through regression.
Demory et al. 2020, mSystems	https://doi.org/10.1128/msystems.00586-19	P-HM2	dsDNA	Prochlorococcus MED4	cyanobacterium	1.53e-08	Used only the value for light conditions; used the experimental measurement for best comparison with other studies. dsDNA classification based on phylogeny (https://www.ncbi.nlm.nih.gov/Taxonomy/Browser/wwwtax.cgi?id=445696).
Demory et al. 2020, mSystems	https://doi.org/10.1128/msystems.00586-19	P-SSP7	dsDNA	Prochlorococcus MED4	cyanobacterium	4.788e-09	Used only the value for light conditions; used the experimental measurement for best comparison with other studies. dsDNA classification based on phylogeny (https://www.ncbi.nlm.nih.gov/Taxonomy/Browser/wwwtax.cgi?id=445696).

### Sheet: lysis & burst
1. Used data from Edwards & Steward 2018. For all papers, checked whether the value reported was the earliest lysis time, mean lysis time, or time needed to complete the full lysis cycle. If it was the earliest time, checked to see if a mean lysis time was reported (e.g. 50% of lysis done, 50% of virions released). If no mean lysis time was reported and a one-step growth curve was shown, I made a…
2a. Searched Web of Science on 15.5.2024. [45 results]
	operator	fields	terms
		year	2018-2024
	AND	all fields	phytoplankton* OR alga* OR cyanobacter*
	AND	all fields	virus* OR phage* OR bacteriophage* OR cyanophage*
	AND	all fields	"time until lysis" OR "lysis tim*" OR latent OR burst
2b. Read titles & abstracts to identify likely papers.
2c. Read accessible papers & extracted information if possible.
reference	doi	virus	virus type	host	host type	latent period	latent period note	mean lysis time	mean lysis time note	burst size	burst size measurement	burst size note	notes
Adolph & Haselkorn 1972, Virology	https://doi.org/10.1016/0042-6822(72)90272-3	N-1	dsDNA	Nostoc muscorum	cyanobacterium	7	earliest lysis or virus production	14	approximated	100	infectious	"per infected cell"	From Edwards & Steward 2018. Used only the value for the baseline light condition.
Waters & Chan 1982, J Gen Virol	https://doi.org/10.1099/0022-1317-63-1-199	MpV	dsDNA	Micromonas pusilla	green alga	7	earliest lysis or virus production	9	reported	72	infectious	per lysed cell	From Edwards & Steward 2018.
Brown & Bidle 2014, Virology	https://doi.org/10.1016/j.virol.2014.07.023	AaV	dsDNA	Aureococcus anophagefferens CCMP 1851	other eukaryote	24	unclear			164.1	counts	per infected cell	From Edwards & Steward 2018. Extended this entry to include all of the viruses measured in this paper.
Brown & Bidle 2014, Virology	https://doi.org/10.1016/j.virol.2014.07.023	AaV	dsDNA	Aureococcus anophagefferens CCMP 1984	other eukaryote	24	unclear			191.5	counts	per infected cell	From Edwards & Steward 2018. Extended this entry to include all of the viruses measured in this paper.
Goldstein et al. 1967, Virology	https://doi.org/10.1016/0042-6822(67)90036-0	LPP-1	dsDNA	Plectonema boryanum	cyanobacterium	7	earliest lysis or virus production	9	approximated	100	infectious	unclear	From Edwards & Steward 2018.
Van Etten et al. 1983, Virology	https://doi.org/10.1016/0042-6822(83)90466-x	PBCV-1	dsDNA	Chlorella variabilis	green alga	3	earliest lysis or virus production	5	approximated	275	infectious	"per cell"	From Edwards & Steward 2018. Used only the value for the light condition. Updated the host species name.
Safferman et al. 1972, Virology	https://doi.org/10.1016/0042-6822(72)90243-7	AS-1	dsDNA	Synechococcus cedrorum	cyanobacterium	8.5	earliest lysis or virus production	13	approximated	50	infectious	"per infected cell"	From Edwards & Steward 2018.
Suttle & Chan 1993, Mar Ecol Prog Ser	https://doi.org/10.3354/meps092099	S-BBS1	dsDNA	Synechococcus	cyanobacterium	9	earliest lysis or virus production	16	approximated	250	infectious	"per infected cell"	From Edwards & Steward 2018.
Wilson et al. 1996, J Phycol	https://doi.org/10.1111/j.0022-3646.1996.00506.x	S-PM2	dsDNA	Synechococcus	cyanobacterium	9	earliest lysis or virus production	15	approximated	45	infectious	"per infected cell"	From Edwards & Steward 2018.
Stoddard et al. 2007, Appl Environ Microbiol	https://doi.org/10.1128%2FAEM.00356-07	S-RIM1	dsDNA	Synechococcus	cyanobacterium	7	earliest lysis or virus production			63	infectious	"per cell"	From Edwards & Steward 2018.
Stoddard et al. 2007, Appl Environ Microbiol	https://doi.org/10.1128%2FAEM.00356-07	S-RIM8	dsDNA	Synechococcus	cyanobacterium	7	earliest lysis or virus production			86	infectious	"per cell"	From Edwards & Steward 2018.
Singh 1974, Virology	https://doi.org/10.1016/0042-6822(74)90092-0			Plectonema boryanum	cyanobacterium	2	unclear			100	infectious	unclear	From Edwards & Steward 2018.
Leach et al. 1980, J Phycol	https://doi.org/10.1111/j.1529-8817.1980.tb03037.x	SM-2	dsDNA	Synechococcus elongatum	cyanobacterium	16	earliest lysis or virus production			250	infectious	"per cell"	From Edwards & Steward 2018.
Padan et al. 1970, Virology	https://pdf.sciencedirectassets.com/272412/1-s2.0-S0042682200X02930/1-s2.0-0042682270901947/main.pdf?X-Amz-Security-Token=IQoJb3JpZ2luX2VjECgaCXVzLWVhc3QtMSJIMEYCIQCK3ZoprsY4RnkGN3q1aA8KpJS5%2BgR4gnSSzLUjbMuFngIhAL%2F0KwJKGx1sHR4rPV1c31xJ%2F16e8Eo2wuOZYM2KT4HNKrwFCJH%2F%2F%2F%2F%2F%2F%2F%2F%2F%2FwEQBRoMMDU5MDAzNTQ2ODY1IgzFTPWJKf0HTSCfNi8qkAVmNW8n71KBadTtwHhF1i1eY3o36MY4BOPL3MhYCnT%2BvuqfPtZt9vE4C…	LPP-1	dsDNA	Plectonema boryanum	cyanobacterium	7	earliest lysis or virus production	12	approximated	350	infectious	"per infected cell"	From Edwards & Steward 2018. Note I couldn't find the doi, so the 'doi' column contains the URL to the pdf.
Mackenzie & Haselkorn 1972, Virology	https://doi.org/10.1016/0042-6822(72)90502-8	SM-1	dsDNA	Microcystis aeruginosa	cyanobacterium	30	earliest lysis or virus production	47	approximated	300	infectious	unclear	From Edwards & Steward 2018. Figure shows the latent period as 30h, so I changed the value to 30h (E&S had 20h).
Sherman et al. 1976, Virology	https://doi.org/10.1016/0042-6822(76)90089-1	AS-1M	dsDNA	Synechococcus cedrorum	cyanobacterium	8	earliest lysis or virus production	11	approximated	40	infectious	"per cell"	From Edwards & Steward 2018.
Gromov 1983, Ann Inst Pasteur Microbiol	https://doi.org/10.1016/s0769-2609(83)80096-9	A-1(L)	dsDNA	Anabaena variabilis	cyanobacterium	5	unclear			72.5	infectious	"per cell"	From Edwards & Steward 2018.
Gromov 1983, Ann Inst Pasteur Microbiol	https://doi.org/10.1016/s0769-2609(83)80096-9	A-4(L)	dsDNA	Anabaena variabilis	cyanobacterium	2.5	unclear			110	infectious	"per cell"	From Edwards & Steward 2018.
Gromov 1983, Ann Inst Pasteur Microbiol	https://doi.org/10.1016/s0769-2609(83)80096-9	S-3(L)		Synechococcus schmidlea	cyanobacterium	11	unclear			35	infectious	"per cell"	From Edwards & Steward 2018. Note this entry was not in their dataset.
Gromov 1983, Ann Inst Pasteur Microbiol	https://doi.org/10.1016/s0769-2609(83)80096-9	S-4(L)		Synechococcus elongatus	cyanobacterium	12	unclear			225	infectious	"per cell"	From Edwards & Steward 2018.
Gromov 1983, Ann Inst Pasteur Microbiol	https://doi.org/10.1016/s0769-2609(83)80096-9	S-5(L)		Synechococcus elongatus	cyanobacterium	18	unclear			125	infectious	"per cell"	From Edwards & Steward 2018.
Gromov 1983, Ann Inst Pasteur Microbiol	https://doi.org/10.1016/s0769-2609(83)80096-9	S-6(L)		Synechococcus elongatus	cyanobacterium	8	unclear						From Edwards & Steward 2018. Note this entry was not in their dataset.
Gromov 1983, Ann Inst Pasteur Microbiol	https://doi.org/10.1016/s0769-2609(83)80096-9	S-7(L)		Synechococcus elongatus	cyanobacterium	6	unclear						From Edwards & Steward 2018. Note this entry was not in their dataset.
Jacobsen et al. 1996, J Phycol	https://doi.org/10.1111/j.0022-3646.1996.00923.x	PvV01	dsDNA	Phaeocystis pouchetii	other eukaryote	15	unclear			475	counts	per lysed cell	From Edwards & Steward 2018. Authors described the latent period as "between 12-18h", so I changed the value to 15h (E&S had 12h).
Nagasaki et al. 1999, Appl Environ Microbiol	https://doi.org/10.1128/AEM.65.3.898-902.1999	HaV01	dsDNA	Heterosigma akashiwo	other eukaryote	30	earliest lysis or virus production			770	infectious	"per infected cell"	From Edwards & Steward 2018.
Castberg et al. 2002, J Phycol	https://doi.org/10.1046/j.1529-8817.2002.02015.x	EhV-99B1	dsDNA	Emiliania huxleyi	other eukaryote	13	earliest lysis or virus production			620	counts	per lysed cell	From Edwards & Steward 2018. Authors described the latent period as "12-14h", so I changed the value to 13h (E&S had 12h).
Sandaa et al. 2001, Virology	https://doi.org/10.1006/viro.2001.1161	CeV-01B	dsDNA	Haptolina ericina	other eukaryote	14	earliest lysis or virus production			2950	counts	per lysed cell	From Edwards & Steward 2018.
Sandaa et al. 2001, Virology	https://doi.org/10.1006/viro.2001.1161	PoV-01B	dsDNA	Pyramimonas orientalis	green alga	14	earliest lysis or virus production			900	counts	per lysed cell	From Edwards & Steward 2018.
Nagasaki et al. 2003, Appl Environ Microbiol	https://doi.org/10.1128%2FAEM.69.5.2580-2586.2003	HcV03	dsDNA	Heterocapsa circularisquama	other eukaryote	56	earliest lysis or virus production	58	approximated	1800	infectious	"per cell"	From Edwards & Steward 2018. Used only the value for 20°C.
Brussaard et al. 2004, Virology	https://doi.org/10.1016/j.virol.2003.10.033	MpRNAV01B	dsRNA	Micromonas pusilla	green alga	40	earliest lysis or virus production	59	approximated	490	counts	per lysed cell	From Edwards & Steward 2018. Authors described the latent period as 36h, but figure shows it is 40h (presumably why E&S also had 40h). For the approximate mean lysis time, I averaged the approximate mean lysis time of the diluted & non-diluted experiments.
Nagasaki et al. 2004, Appl Environ Microbiol	https://doi.org/10.1128%2FAEM.70.2.704-711.2004	RsRNAV	ssRNA	Rhizosolenia setigera	other eukaryote	48	earliest lysis or virus production	77	approximated	2610	infectious	"per cell"	From Edwards & Steward 2018. Used only the value for exponential growth. The authors did two experiments that showed burst sizes of 3100 and 2120 infectious particles, so I changed the value to the average of these (E&S had 3100).
Tomaru et al. 2004, Aquat Microb Ecol	https://doi.org/10.3354/AME034207	HcRNAV34	ssRNA	Heterocapsa circularisquama	other eukaryote	24	earliest lysis or virus production	34	approximated	21000	infectious	"per cell"	From Edwards & Steward 2018.
Tomaru et al. 2004, Aquat Microb Ecol	https://doi.org/10.3354/AME034207	HcRNAV109	ssRNA	Heterocapsa circularisquama	other eukaryote	24	earliest lysis or virus production	44	approximated	3400	infectious	"per cell"	From Edwards & Steward 2018.
Baudoux & Brussaard 2005, Virology	https://doi.org/10.1016/j.virol.2005.07.002	PgV-06T	dsDNA	Phaeocystis globosa	other eukaryote	10	earliest lysis or virus production			127	counts	"per cell"	From Edwards & Steward 2018. Extended this entry to include all of the viruses measured in this paper.
Baudoux & Brussaard 2005, Virology	https://doi.org/10.1016/j.virol.2005.07.002	PgV-07T	dsDNA	Phaeocystis globosa	other eukaryote	10	earliest lysis or virus production			356	counts	"per cell"	From Edwards & Steward 2018. Extended this entry to include all of the viruses measured in this paper.
Baudoux & Brussaard 2005, Virology	https://doi.org/10.1016/j.virol.2005.07.002	PgV-09T	dsDNA	Phaeocystis globosa	other eukaryote	10	earliest lysis or virus production	21	approximated	77	counts	"per cell"	From Edwards & Steward 2018. Extended this entry to include all of the viruses measured in this paper.
Baudoux & Brussaard 2005, Virology	https://doi.org/10.1016/j.virol.2005.07.002	PgV-12T	dsDNA	Phaeocystis globosa	other eukaryote	10	earliest lysis or virus production			337	counts	"per cell"	From Edwards & Steward 2018. Extended this entry to include all of the viruses measured in this paper.
Baudoux & Brussaard 2005, Virology	https://doi.org/10.1016/j.virol.2005.07.002	PgV-13T	dsDNA	Phaeocystis globosa	other eukaryote	10	earliest lysis or virus production			252	counts	"per cell"	From Edwards & Steward 2018. Extended this entry to include all of the viruses measured in this paper.
Baudoux & Brussaard 2005, Virology	https://doi.org/10.1016/j.virol.2005.07.002	PgV-14T	dsDNA	Phaeocystis globosa	other eukaryote	10	earliest lysis or virus production			337	counts	"per cell"	From Edwards & Steward 2018. Extended this entry to include all of the viruses measured in this paper.
Baudoux & Brussaard 2005, Virology	https://doi.org/10.1016/j.virol.2005.07.002	PgV-03T	dsDNA	Phaeocystis globosa	other eukaryote	12	earliest lysis or virus production	29	approximated	274	counts	"per cell"	From Edwards & Steward 2018. Extended this entry to include all of the viruses measured in this paper.
Baudoux & Brussaard 2005, Virology	https://doi.org/10.1016/j.virol.2005.07.002	PgV-05T	dsDNA	Phaeocystis globosa	other eukaryote	12	earliest lysis or virus production			415	counts	"per cell"	From Edwards & Steward 2018. Extended this entry to include all of the viruses measured in this paper.
Baudoux & Brussaard 2005, Virology	https://doi.org/10.1016/j.virol.2005.07.002	PgV-01T	dsDNA	Phaeocystis globosa	other eukaryote	20	earliest lysis or virus production	38	approximated	378	counts	"per cell"	From Edwards & Steward 2018. Extended this entry to include all of the viruses measured in this paper.
Baudoux & Brussaard 2005, Virology	https://doi.org/10.1016/j.virol.2005.07.002	PgV-04T	dsDNA	Phaeocystis globosa	other eukaryote	16	earliest lysis or virus production			410	counts	"per cell"	From Edwards & Steward 2018. Extended this entry to include all of the viruses measured in this paper.
Baudoux & Brussaard 2005, Virology	https://doi.org/10.1016/j.virol.2005.07.002	PgV-10T	dsDNA	Phaeocystis globosa	other eukaryote	16	earliest lysis or virus production			376	counts	"per cell"	From Edwards & Steward 2018. Extended this entry to include all of the viruses measured in this paper.
Baudoux & Brussaard 2005, Virology	https://doi.org/10.1016/j.virol.2005.07.002	PgV-11T	dsDNA	Phaeocystis globosa	other eukaryote	16	earliest lysis or virus production	30	approximated	360	counts	"per cell"	From Edwards & Steward 2018. Extended this entry to include all of the viruses measured in this paper.
Nagasaki et al. 2005, Appl Environ Microbiol	https://doi.org/10.1128%2FAEM.71.7.3528-3535.2005	CsNIV	ssDNA (partial ds)	Chaetoceros salsugineum	other eukaryote	24	unclear	41	approximated	325	infectious	per lysed cell	From Edwards & Steward 2018 (reference corrected).
Yoshida et al. 2006, Appl Environ Microbiol	https://doi.org/10.1128%2FAEM.72.2.1239-1247.2006	Ma-LMM01	dsDNA	Microcystis aeruginosa	cyanobacterium	8	earliest lysis or virus production	10	approximated	82	infectious	per lysed cell	From Edwards & Steward 2018.
Derelle et al. 2008, PLoS One	https://doi.org/10.1371/journal.pone.0002250	OtV5	dsDNA	Ostreococcus tauri	green alga	8	earliest lysis or virus production	11	approximated	25	counts	per lysed cell	From Edwards & Steward 2018.
Shirai et al. 2008, Appl Environ Microbiol	https://doi.org/10.1128/aem.00509-08	CtenRNAV	ssRNA	Chaetoceros tenuissimus	other eukaryote	24	unclear			11800	infectious	"per cell"	From Edwards & Steward 2018.
Tomaru et al. 2008, Aquat Microb Ecol	https://doi.org/doi: 10.3354/ame01170	CdebDNAV	ssDNA	Chaetoceros debilis	other eukaryote	12	earliest lysis or virus production			55	infectious	per lysed cell	From Edwards & Steward 2018. The authors describe virus abundance increasing "from 12h to 24h", so I changed the value to 12h (E&S had 24).
Eissler et al. 2009, J Phycol	https://doi.org/10.1111/j.1529-8817.2009.00705.x	CwNIV		Chaetoceros cf. wighamii	other eukaryote	8	earliest lysis or virus production			26396	counts	"per infected cell"	From Edwards & Steward 2018.
Gao et al. 2009, Aquat Microb Ecol	http://dx.doi.org/10.3354/ame01266	PaV-LD	dsDNA	Planktothrix agardhii	cyanobacterium	48	earliest lysis or virus production			340	infectious	per lysed cell	From Edwards & Steward 2018. OSG curve not resolved enough to get an approximate mean lysis time.
Nagasaki et al. 2009, Plankton Benthos Res	https://doi.org/10.3800/pbr.4.122	TampV		Teleaulax amphioxeia	other eukaryote	24	unclear			480	infectious	per lysed cell	From Edwards & Steward 2018.
Tomaru et al. 2009, Appl Environ Microbiol	https://doi.org/10.1128%2FAEM.02580-08	CsfrRNAV	ssRNA	Chaetoceros socialis f. radians	other eukaryote	48	unclear			66	infectious	per lysed cell	From Edwards & Steward 2018.
Wang & Chen 2008, Environ Microbiol	https://doi.org/10.1111/j.1462-2920.2007.01452.x	S-CBM2	dsDNA	Synechococcus	cyanobacterium	15	earliest lysis or virus production	28	approximated	28	counts	per lysed cell	From Edwards & Steward 2018.
Wang & Chen 2008, Environ Microbiol	https://doi.org/10.1111/j.1462-2920.2007.01452.x	S-CBP1	dsDNA	Synechococcus	cyanobacterium	6	earliest lysis or virus production	14	approximated	86	counts	per lysed cell	From Edwards & Steward 2018.
Wang & Chen 2008, Environ Microbiol	https://doi.org/10.1111/j.1462-2920.2007.01452.x	S-CBP2	dsDNA	Synechococcus	cyanobacterium	8	earliest lysis or virus production	21	approximated	92	counts	per lysed cell	From Edwards & Steward 2018.
Wang & Chen 2008, Environ Microbiol	https://doi.org/10.1111/j.1462-2920.2007.01452.x	S-CBP3	dsDNA	Synechococcus	cyanobacterium	8	earliest lysis or virus production	14	approximated	75	counts	per lysed cell	From Edwards & Steward 2018.
Wang & Chen 2008, Environ Microbiol	https://doi.org/10.1111/j.1462-2920.2007.01452.x	S-CBS2	dsDNA	Synechococcus	cyanobacterium	24	earliest lysis or virus production	43	approximated	65	counts	per lysed cell	From Edwards & Steward 2018.
Wang & Chen 2008, Environ Microbiol	https://doi.org/10.1111/j.1462-2920.2007.01452.x	S-CBS3	dsDNA	Synechococcus	cyanobacterium	24	earliest lysis or virus production	52	approximated	175	counts	per lysed cell	From Edwards & Steward 2018.
Wang & Chen 2008, Environ Microbiol	https://doi.org/10.1111/j.1462-2920.2007.01452.x	S-CBS4	dsDNA	Synechococcus	cyanobacterium	24	earliest lysis or virus production	57	approximated	57	counts	per lysed cell	From Edwards & Steward 2018.
Tomaru et al. 2011, Appl Environ Microbiol	https://doi.org/10.1128%2FAEM.00202-11	ClorDNAV	ssDNA (partial ds)	Chaetoceros lorenzianus	other eukaryote	48	unclear			13750	infectious	per lysed cell	From Edwards & Steward 2018 (reference corrected). Authors did two experiments with estimated burst sizes 22000 and 5500, I averaged these values (E&S had 22000).
Kim et al. 2012, Plant Pathol J	https://doi.org/10.5423/PPJ.NT.07.2012.0093	HpygDNAV	dsDNA	Heterocapsa pygmaea	other eukaryote	36	unclear			175	infectious	"per cell"	From Edwards & Steward 2018.
Toyoda et al. 2012, Plankton Benthos Res	https://doi.org/10.3800/pbr.7.20	Csp05DNAV	ssDNA (partial ds)	Chaetoceros sp.	other eukaryote	24	unclear			430	infectious	per lysed cell	From Edwards & Steward 2018.
Kimura & Tomaru 2013, PLoS One	https://doi.org/10.1371/journal.pone.0082013	Csp07DNAV	ssDNA (partial ds)	Chaetoceros sp.	other eukaryote	12	earliest lysis or virus production			29	infectious	per lysed cell	From Edwards & Steward 2018.
Ou et al. 2013, Virol Sin	https://doi.org/10.1007/s12250-013-3340-7	MaMV-DC	dsDNA	Microcystis aeruginosa	cyanobacterium	24	earliest lysis or virus production			80	infectious	per lysed cell	From Edwards & Steward 2018. OSG curve not resolved enough to get an approximate mean lysis time.
Tomaru et al. 2012, Phycol Res	https://doi.org/10.1111/j.1440-1835.2012.00670.x	Csp03RNAV	ssRNA	Chaetoceros sp.	other eukaryote	48	unclear						From Edwards & Steward 2018.
Tomaru et al. 2013, Sci Rep	https://doi.org/10.1038/srep03337	CsetDNAV	ssDNA	Chaetoceros setoensis	other eukaryote	48	unclear			12350	infectious	per lysed cell	From Edwards & Steward 2018. Authors did two experiments with estimated burst sizes 20000 and 4700, I averaged these values (E&S had 20000).
Frois-Moniz 2014, MIT	http://dspace.mit.edu/handle/1721.1/7582	P-SSP7	dsDNA	Prochlorococcus	cyanobacterium	5.5	earliest lysis or virus production	7	approximated	40	counts	"per infected cell"	From Edwards & Steward 2018. Replaced burst size values by the precise values given in Table 2 on pg. 53.
Frois-Moniz 2014, MIT	http://dspace.mit.edu/handle/1721.1/7582	P-GSP1	dsDNA	Prochlorococcus	cyanobacterium	5	earliest lysis or virus production	9	approximated	66	counts	"per infected cell"	From Edwards & Steward 2018. Replaced burst size values by the precise values given in Table 2 on pg. 53.
Frois-Moniz 2014, MIT	http://dspace.mit.edu/handle/1721.1/7582	P-HM1	dsDNA	Prochlorococcus	cyanobacterium	6.5	earliest lysis or virus production	9	approximated	13	counts	"per infected cell"	From Edwards & Steward 2018. Replaced burst size values by the precise values given in Table 2 on pg. 53.
Frois-Moniz 2014, MIT	http://dspace.mit.edu/handle/1721.1/7582	P-HM2	dsDNA	Prochlorococcus	cyanobacterium	5	earliest lysis or virus production	8	approximated	28	counts	"per infected cell"	From Edwards & Steward 2018. Replaced burst size values by the precise values given in Table 2 on pg. 53.
Frois-Moniz 2014, MIT	http://dspace.mit.edu/handle/1721.1/7582	P-HS2	dsDNA	Prochlorococcus	cyanobacterium	6.5	earliest lysis or virus production	17	approximated	160	counts	"per infected cell"	From Edwards & Steward 2018. Replaced burst size values by the precise values given in Table 2 on pg. 53.
Frois-Moniz 2014, MIT	http://dspace.mit.edu/handle/1721.1/7582	P-HS3	dsDNA	Prochlorococcus	cyanobacterium	8	earliest lysis or virus production	19	approximated	25	counts	"per infected cell"	From Edwards & Steward 2018. Replaced burst size values by the precise values given in Table 2 on pg. 53.
Raytcheva et al. 2011, J Virol	https://doi.org/10.1128/jvi.01601-10	Syn5	dsDNA	Synechococcus	cyanobacterium	1	earliest lysis or virus production	8	approximated	24	infectious	"per cell"	From Edwards & Steward 2018.
Sabehi et al. 2012, PNAS	https://doi.org/10.1073%2Fpnas.1115467109	S-TIM5	dsDNA	Synechococcus	cyanobacterium	6	earliest lysis or virus production	9	approximated	35	infectious	"per infected cell"	From Edwards & Steward 2018.
Kimura & Tomaru 2015, Appl Environ Microbiol	https://doi.org/10.1128/aem.02380-14	CtenDNAV type II	ssDNA (partial ds)	Chaetoceros tenuissimus	other eukaryote	24	unclear			1700	infectious	per lysed cell	From Edwards & Steward 2018.
Kimura & Tomaru 2015, Appl Environ Microbiol	https://doi.org/10.1128/aem.02380-14	CtenRNAV type II	ssRNA	Chaetoceros tenuissimus	other eukaryote	36	unclear			284	infectious	per lysed cell	From Edwards & Steward 2018.
Johannessen et al. 2015, Virology	https://doi.org/10.1016/j.virol.2014.12.014	HeV RF02	dsDNA	Haptolina ericina	other eukaryote	16	earliest lysis or virus production			775	counts		From Edwards & Steward 2018. The authors describe the latent period as "14-18h", so I changed the value to 16h (E&S had 14).
Johannessen et al. 2015, Virology	https://doi.org/10.1016/j.virol.2014.12.014	PkV RF01	dsDNA	Prymnesium kappa	other eukaryote	28	earliest lysis or virus production			80	counts		From Edwards & Steward 2018. The authors describe the latent period as "24-32h", so I changed the value to 28h (E&S had 24).
Johannessen et al. 2015, Virology	https://doi.org/10.1016/j.virol.2014.12.014	PkV RF02	dsDNA	Prymnesium kappa	other eukaryote	14	earliest lysis or virus production			400	counts		From Edwards & Steward 2018. The authors describe the latent period as "12-16h", so I changed the value to 14h (E&S had 12).
Kim et al. 2015, Algae	https://doi.org/10.4490/algae.2015.30.2.81	SpalV		Stephanopyxis palmeriana	other eukaryote	40	unclear			92	infectious	per lysed cell	From Edwards & Steward 2018.
Kim et al. 2015, Plant Pathol J	https://doi.org/10.5423%2FPPJ.NT.03.2015.0029	ScosV		Skeletonema costatum	other eukaryote	40	unclear			170	infectious	per lysed cell	From Edwards & Steward 2018.
Mirza et al. 2015, Virology	https://doi.org/10.1016/j.virol.2015.09.005	CpV-BQ1	dsDNA	Chrysochromulina parva	other eukaryote	48	earliest lysis or virus production			63	counts	per lysed cell	From Edwards & Steward 2018.
Pagarete et al. 2015, Viruses	https://doi.org/10.3390%2Fv7072806	TsV	dsDNA	Tetraselmis striata	green alga	24	unclear			40000	counts	"per cell"	From Edwards & Steward 2018.
Šulčius et al. 2015, FEMS Microbiol Ecol	https://doi.org/10.1093/femsec/fiu012	Vb-AphaS-CL131	dsDNA	Aphanizomenon flos-aquae	cyanobacterium	36	unclear			218	infectious	"per cell"	From Edwards & Steward 2018.
Liu et al. 2007, Virology	https://doi.org/10.1016/j.virol.2007.04.019	Pf-WMP4	dsDNA	Phormidium foveolarum	cyanobacterium	4	earliest lysis or virus production	6	approximated	145	infectious	"per cell"	From Edwards & Steward 2018. Used only the value for the unmanipulated medium.
Liu et al. 2008, Microb Ecol	https://doi.org/10.1007/s00248-008-9386-7	Pf-WMP3	dsDNA	Phormidium foveolarum	cyanobacterium	5	earliest lysis or virus production	6	approximated	113	infectious	"per cell"	From Edwards & Steward 2018. Used only the value for light conditions.
Cai et al. 2022, ISME J	https://doi.org/10.1038/s41396-022-01340-6	P-SSP7		Prochlorococcus MED4	cyanobacterium	6	earliest lysis or virus production	13	approximated
Cai et al. 2022, ISME J	https://doi.org/10.1038/s41396-022-01340-6	P-GSP1		Prochlorococcus MED4	cyanobacterium	8	earliest lysis or virus production	12	approximated
Cai et al. 2022, ISME J	https://doi.org/10.1038/s41396-022-01340-6	P-SCSP1a		Prochlorococcus MED4	cyanobacterium	12	earliest lysis or virus production	18	approximated
Cai et al. 2022, ISME J	https://doi.org/10.1038/s41396-022-01340-6	P-SCSP1u		Prochlorococcus MED4	cyanobacterium	15	earliest lysis or virus production	19	approximated
Bachy et al. 2021, ISME J	https://doi.org/10.1038/s41396-021-00989-9	BII-V2	dsDNA	Bathycoccus prasinos	green alga	17	earliest lysis or virus production			32	counts	"per cell"
Bachy et al. 2021, ISME J	https://doi.org/10.1038/s41396-021-00989-9	BII-V3	dsDNA	Bathycoccus prasinos	green alga	17	earliest lysis or virus production			140	counts	"per cell"
Bachy et al. 2021, ISME J	https://doi.org/10.1038/s41396-021-00989-9	BII-VI	dsDNA	Bathycoccus prasinos	green alga	8	earliest lysis or virus production			330	counts	"per cell"
Huang et al. 2021, MicrobiolOpen	https://doi.org/10.1002/mbo3.1150	S-SBP1	dsDNA	Synechococcus WH7803	cyanobacterium	8	earliest lysis or virus production
Wang et al. 2022, Viruses	https://doi.org/10.3390/v14092051	Mae-Yong1326-1	dsDNA	Microcystis aeruginosa	cyanobacterium	3	earliest lysis or virus production	12	approximated	329	infectious	"per infected cell"
Gann et al. 2020, Front Microbiol	https://doi.org/10.3389/fmicb.2020.00492	AaV	dsDNA	Aureococcus anophagefferens	other eukaryote	36	unclear			2415	counts	"per cell"	Used only the value for hosts acclimated & tested at the highest nitrogen concentration.
Zhang et al. 2023, Bacteriophages	https://doi.org/10.1128/jvi.00405-23	PA-SR01	dsDNA	Pseudanabaena KCZY-C8	cyanobacterium	24	unclear
Roitman et al. 2023, Nat Microbiol	https://dx.doi.org/10.1038/s41564-022-01305-7	PgV-14T	dsDNA	Phaeocystis globosa	other eukaryote	8	earliest lysis or virus production			136	counts	"per cell"
Maidanik et al. 2022, ISME J	https://doi.org/10.1038/s41396-022-01259-y	Syn5	dsDNA	Synechococcus WH8109	cyanobacterium	1	earliest lysis or virus production			94	infectious	per infected cell
Maidanik et al. 2022, ISME J	https://doi.org/10.1038/s41396-022-01259-y	S-TIP37	dsDNA	Synechococcus WH8109	cyanobacterium	3	earliest lysis or virus production			12	infectious	per infected cell
Maidanik et al. 2022, ISME J	https://doi.org/10.1038/s41396-022-01259-y	S-CBP4	dsDNA	Synechococcus WH7803	cyanobacterium	3	earliest lysis or virus production			95	infectious	per infected cell
Maidanik et al. 2022, ISME J	https://doi.org/10.1038/s41396-022-01259-y	S-RIP2	dsDNA	Synechococcus WH7803	cyanobacterium	8	earliest lysis or virus production			54	infectious	per infected cell
Maidanik et al. 2022, ISME J	https://doi.org/10.1038/s41396-022-01259-y	S-TIP28	dsDNA	Synechococcus CC9605	cyanobacterium	2.5	earliest lysis or virus production			122	infectious	per infected cell
Maidanik et al. 2022, ISME J	https://doi.org/10.1038/s41396-022-01259-y	S-TIP67	dsDNA	Synechococcus CC9605	cyanobacterium	12	earliest lysis or virus production			47	infectious	per infected cell
Eich et al. 2021, Microorg	https://doi.org/10.3390/microorganisms9122429	MpoV-45T	dsDNA	Micromonas polaris	green alga	24	earliest lysis or virus production	42	approximated	120	counts	per lysed cell	Used only the value for the UV-free controls in experiment 2 (completed OSG curve).
Harvey et al. 2023, AME	https://doi.org/10.3354/ame01998	EhV-99B1	dsDNA	Emiliania huxleyi	other eukaryote	24	earliest lysis or virus production			71	counts	unclear	Used on ly the control value.
Gann et al. 2020, PLoS One	https://doi.org/10.1371/journal.pone.0226758	AaV	dsDNA	Aureococcus anophagefferens	other eukaryote	24	earliest lysis or virus production			670	counts	per lysed cell	Used only the values for medium acclimated irradiance (Table 1).
Fu & Gao 2022, Front Mar Sci	https://doi.org/10.3389/fmars.2022.1091476	EhV99B1	dsDNA	Emiliania huxleyi	other eukaryote	24	earliest lysis or virus production			413	counts	per lysed cell	Used only the AC (ambient CO2) and 35 promille salt values.
Zhong et al. 2018, Front Microbiol	https://doi.org/10.3389/fmicb.2018.02204	S-LBS1	dsDNA	Synechococcus TCC793	cyanobacterium	96	earliest lysis or virus production			387	counts	per infected cell
Anam & Ahn 2024, Sci Total Environ	https://doi.org/10.1016/j.scitotenv.2024.170327	MDM-1		Microcystis aeruginosa	cyanobacterium	48	earliest lysis or virus production			172	infectious	"per infected cell"	OSG curve not resolved enough to get an approximate mean lysis time.
Naknaen et al. 2021, Front Microbiol	https://doi.org/10.3389/fmicb.2021.660351	PhiMa05	dsDNA	Microcystis SG03	cyanobacterium	24	earliest lysis or virus production	48	approximated	127	infectious	"per infected cell"
Meng et al. 2023, Bacteriophages	https://doi.org/10.1128/spectrum.02888-22	MaMV-DH01	dsDNA	Microcystis aeruginosa	cyanobacterium	48	earliest lysis or virus production	90	approximated	145	infectious	"per infected cell"
Lievens et al. 2022, Microb Environ	https://doi.org/10.1264/jsme2.ME22068	PBCV-1-RK-C6	dsDNA	Chlorella variabilis	green alga	4	earliest lysis or virus production	8.5	reported	1088	counts	per infected cell	Used only values for MOP 1 in experiment 1. For latent period, inferred the values from Fig. 1. For burst size, used the values in Fig. S3.
Lievens et al. 2022, Microb Environ	https://doi.org/10.1264/jsme2.ME22068	PBCV-1-RK-D6	dsDNA	Chlorella variabilis	green alga	4	earliest lysis or virus production	9.5	reported	1082	counts	per infected cell	Used only values for MOP 1 in experiment 1. For latent period, inferred the values from Fig. 1. For burst size, used the values in Fig. S3.
Lievens et al. 2022, Microb Environ	https://doi.org/10.1264/jsme2.ME22068	PBCV-1-RK-E5	dsDNA	Chlorella variabilis	green alga	4	earliest lysis or virus production	8.6	reported	1156	counts	per infected cell	Used only values for MOP 1 in experiment 1. For latent period, inferred the values from Fig. 1. For burst size, used the values in Fig. S3.
Lievens et al. 2022, Microb Environ	https://doi.org/10.1264/jsme2.ME22068	PBCV-1-RK-M2	dsDNA	Chlorella variabilis	green alga	4	earliest lysis or virus production	8.3	reported	1331	counts	per infected cell	Used only values for MOP 1 in experiment 1. For latent period, inferred the values from Fig. 1. For burst size, used the values in Fig. S3.
Lievens et al. 2022, Microb Environ	https://doi.org/10.1264/jsme2.ME22068	PBCV-1-RK-N1	dsDNA	Chlorella variabilis	green alga	2	earliest lysis or virus production	8.7	reported	536	counts	per infected cell	Used only values for MOP 1 in experiment 1. For latent period, inferred the values from Fig. 1. For burst size, used the values in Fig. S3.
Lievens et al. 2022, Microb Environ	https://doi.org/10.1264/jsme2.ME22068	PBCV-1-RK-O2	dsDNA	Chlorella variabilis	green alga	4	earliest lysis or virus production	7.4	reported	488	counts	per infected cell	Used only values for MOP 1 in experiment 1. For latent period, inferred the values from Fig. 1. For burst size, used the values in Fig. S3.
di Visconte et al. 2022, Viruses	https://doi.org/10.3390/v14030466	PBCV-1	dsDNA	Chlorella variabilis	green alga	6	earliest lysis or virus production			200	infectious	"per cell"
Piedade et al. 2018, Viruses	https://doi.org/10.3390/v10120676	MpoV-45T	dsDNA	Micromonas polaris RCC2257	green alga	12.5	earliest lysis or virus production	27	approximated	237	counts	per lysed cell	Used only values for medium ligth and normal 16:8 light:dark cycle and at 3°C.
Piedade et al. 2018, Viruses	https://doi.org/10.3390/v10120676	MpoV-45T	dsDNA	Micromonas polaris RCC2258	green alga	17.5	earliest lysis or virus production	27	approximated	235	counts	per lysed cell	Used only values for medium ligth and normal 16:8 light:dark cycle and at 3°C.
Cheng et al. 2019, Front Microbiol	https://doi.org/10.3389/fmicb.2019.00617	PP	dsDNA	Phormidium sp.	cyanobacterium	2.5	earliest lysis or virus production	3	approximated	35	infectious	"per cell"	Used only the values for the ambient CO2 & without P-limitation (high growth rate).
Yadav & Ahn 2021, Virus Res	https://doi.org/10.1016/j.virusres.2021.198600	AGM-1		Amazoninema brasiliense	cyanobacterium	18	earliest lysis or virus production	63	approximated	118	infectious	"per cell"	Used only the baseline values (Fig 4).
Yadav & Ahn 2021, Virus Res	https://doi.org/10.1016/j.virusres.2021.198600	NGM-1		Nododsilinea nodulosa	cyanobacterium	14	earliest lysis or virus production	46	approximated	50	infectious	"per cell"	Used only the baseline values (Fig 4).
Yadav & Ahn 2021, Virus Res	https://doi.org/10.1016/j.virusres.2021.198600	NDP-1		Nostoc sp.	cyanobacterium	18	earliest lysis or virus production	33	approximated	236	infectious	"per cell"	Used only the baseline values (Fig 4).

### Sheet: specific infectivity
1a. Searched Web of Science on 20.5.2024. [9 + 3 + 15 results]
	operator	fields	terms
		all fields	phytoplankton* OR alga* OR cyanobacter*
	AND	all fields	virus* OR phage* OR bacteriophage* OR cyanophage*
	AND	all fields	"specific infectivity" OR "efficiency of plaquing" OR "efficiency of plating" OR "efficiency of center" OR "plaquing efficiency" OR "plating efficiency" OR aborti* OR "defective particle*" OR unproductive*
	operator	fields	terms
		all fields	phytoplankton* OR alga* OR cyanobacter*
	AND	all fields	virus* OR phage* OR bacteriophage* OR cyanophage*
	AND	all fields	"infectious particle*" OR "infectious vir*"
	AND	all fields	fluorescen* OR cytometr*
	operator	fields	terms
		all fields	phytoplankton* OR alga* OR cyanobacter*
	AND	all fields	virus* OR phage* OR bacteriophage* OR cyanophage*
	AND	all fields	infectivity NEAR/10 (proportion OR virions OR particles OR percen* OR fraction)
1b. Read titles & abstracts to identify likely papers (papers that compared the virion count to PFUs/MPNs).
1c. Read papers & extracted information if possible.
2. Included papers that came up in the literature searches for the other traits; also followed their references to other papers. Only included papers that compared the virion count to PFUs/MPNs. [2nd paper onwards]
reference (short form)	doi	virus	virus type	host	host type	specific infectivity	notes
Agarkova et al. 2021, Viruses	https://doi.org/10.3390/v13050782	PBCV-1	dsDNA	Chlorella variabilis NC64A	green alga	0.275	"Finally, we discovered that exposure of highly purified PBCV-1 virions to A561LD4 increased the specific infectivity of PBCV-1 from about 25–30% of the virus particles forming plaques to about 50% of the particles forming plaques." Use the non-treated values, and use a number in the middle of the range (27.5).
Tarutani et al. 2006, Aquat Microb Ecol	https://doi.org/10.3354/ame042209	HaV01	dsDNA	Heterosigma akashiwo	other eukaryote	0.03	Note that here the probability of adsorption is not 1: "Based on these observations, we concluded that only the ‘infectious’ HaV particles were able to adsorb to their suitable host cells and cause infection."
Tarutani et al. 2006, Aquat Microb Ecol	https://doi.org/10.3354/ame042209	HaV53	dsDNA	Heterosigma akashiwo	other eukaryote	0.04	Note that here the probability of adsorption is not 1: "Based on these observations, we concluded that only the ‘infectious’ HaV particles were able to adsorb to their suitable host cells and cause infection."
Cottrell & Suttle 1995, Limnol Oceanogr	http://dx.doi.org/10.4319/lo.1995.40.4.0730	MpV	dsDNA	Micromonas pusilla	green alga	0.23	Used the value comparing fluorescence microscopy with MPN; calculated the mean for lysate A.
Bratbak et al. 1998, Aquat Microb Ecol	http://doi.org/10.3354/ame016001	PpV01	dsDNA	Phaeocystis pouchetii	other eukaryote	0.6	Used the mean value.
Piedade et al. 2018, Viruses	https://doi.org/10.3390/v10120676	MpoV-45T	dsDNA	Micromonas polaris RCC2258	green alga	0.76	Used only values for medium light and normal 16:8 light:dark cycle and at 3°C (quoted baseline value, just above Table 2).
Derelle et al. 2008, PLoS One	https://doi.org/10.1371/journal.pone.0002250	OtV5	dsDNA	Ostreococcus tauri	green alga	0.36	Note that here the probability of adsorption is not 1: "we estimated that 36%±12% had adsorbed to the cells within 5 minutes, and that non-adsorbed viruses [...] appeared not to adhere to cells for at least several hours. [...] We thus conclude that all (or nearly all) of the adsorbed viruses were infectious."
Van Etten et al. 1983, Virology	https://doi.org/10.1016/0042-6822(83)90466-x	PBCV-1	dsDNA	Chlorella variabilis	green alga	0.35	Used the average of the given range (20-50%).
Harvey et al. 2023, AME	https://doi.org/10.3354/ame01998	EhV-99B1	dsDNA	Emiliania huxleyi	other eukaryote	0.62	Used the value without HHQ addition (see top of pg. 7).
Gann et al. 2020, PLoS One	https://doi.org/10.1371/journal.pone.0226758	AaV	dsDNA	Aureococcus anophagefferens	other eukaryote	0.01	Used the overall value quoted at the beginning of the Results.
Maat et al. 2016, Front Mar Sci	https://doi.org/10.3389/fmars.2016.00160	MpV-08T	dsDNA	Micromonas pusilla	green alga	0.87	Used the average of the given range (74-100%).
Maat et al. 2016, Front Mar Sci	https://doi.org/10.3389/fmars.2016.00160	PgV-07T	dsDNA	Phaeocystis globosa	other eukaryote	0.8	Used the average of the given range for P-replete conditions (60-100%).

### Sheet: mortality
1. Used data on marine virus decay rates from Mojica & Brussaard 2014 (Table 3), removing viruses infecting heterotrophic bacteria. Used values for decay in sunlight in all cases, and transformed them to rates per day.
2a. Searched Web of Science on 20.5.2024. [56 + 65 results]
	operator	fields	terms
		year	2014-2024
	AND	topic	phytoplankton* OR alga* OR cyanobacter*
	AND	topic	virus* OR phage* OR bacteriophage* OR cyanophage*
	AND	abstract	((rate OR rates) NEAR/3 (decay OR inactivation OR mortality)) OR ((survival OR persistence) NEAR/3 (virus* OR viral))
	operator	fields	terms
		topic	phytoplankton* OR alga* OR cyanobacter*
	AND	topic	virus* OR cyanophage*
	AND	abstract	(survival OR decay OR persistence) NEAR/10 (virus* OR viral OR cyanophage)
2b. Read titles & abstracts to identify likely papers.
2c. Read accessible papers & extracted information if possible.
reference	doi	virus	virus type	host	host type	decay rate (/d)	notes
Suttle & Chan 1994,	https://doi.org/10.1128/aem.60.9.3167-3174.1994	S-PWM1		Synechococcus	cyanobacterium	4.56	From Mojica & Brussaard, Table 3.
Garza & Suttle 1998,	https://doi.org/10.1007/s002489900115	Syn DC2 phages		Synechococcus	cyanobacterium	4.56	From Mojica & Brussaard, Table 3.
Garza & Suttle 1998,	https://doi.org/10.1007/s002489900115	S-PWM1 and S-PWM3		Synechococcus	cyanobacterium	9.36	From Mojica & Brussaard, Table 3.
Cottrell & Suttle 1995,	https://doi.org/10.4319/lo.1995.40.4.0730	MpV SP1	dsDNA	Micromonas pusilla	green alga	7	From Mojica & Brussaard, Table 3.
Long & Short 2016, ISME J	https://doi.org/10.1038/ismej.2015.240	ATVC-1	dsDNA	Chlorella heliozoae	green alga	0.13	Used the mean of the reported range (0.00012-0.011 h-1).
Long & Short 2016, ISME J	https://doi.org/10.1038/ismej.2015.240	CVM-1	dsDNA	Micractinium conductrix	green alga	0.15	Used the mean of the reported range (0.00047-0.012 h-1).
Long & Short 2016, ISME J	https://doi.org/10.1038/ismej.2015.240	CpV-BQ1		Chrysochromulina parva	other eukaryote	1.33	Used the mean of the reported range (0.00077-0.11 h-1).
Cheng et al. 2007, Aquat Microb Ecol	http:s//doi.org/10.3354/ame048013	PP	dsDNA	Plectonema boryanum	cyanobacterium	4.34	Calculated the decay rates myself using only the last time points (Table 2), and averaged across seasons. Used 20cm depth values under UV-B.
Hewson et al. 2004, Aquat Microb Ecol	https://doi.org/10.3354/ame036001	Trichodesmium-infecting cyanophages		Trichodesmium spp.	cyanobacterium	0.66	Used mean of in situ and culture values.
Frada et a. 2014, Curr Biol	https://doi.org/10.1016/j.cub.2014.09.031	EhV	dsDNA	Emiliania huxleyi	other eukaryote	0.72	Used the value for suspensions.
